# Emotional Vocalizations Alter Behaviors and Neurochemical Release into the Amygdala

**DOI:** 10.1101/2022.07.02.498564

**Authors:** Zahra Ghasemahmad, Aaron Mrvelj, Rishitha Panditi, Bhavya Sharma, Karthic Drishna Perumal, Jeffrey J. Wenstrup

## Abstract

The basolateral amygdala (BLA), a brain center of emotional expression, contributes to acoustic communication by first interpreting the meaning of social sounds in the context of the listener’s internal state, then organizing the appropriate behavioral responses. We propose that modulatory neurochemicals such as acetylcholine (ACh) and dopamine (DA) provide internal-state signals to the BLA while an animal listens to social vocalizations. We tested this in a vocal playback experiment utilizing highly affective vocal sequences associated with either mating or restraint, then sampled and analyzed fluids within the BLA for a broad range of neurochemicals and observed behavioral responses of adult male and female mice. In male mice, playback of restraint vocalizations increased ACh release and usually decreased DA release, while playback of mating sequences evoked the opposite neurochemical release patterns. In non-estrus female mice, patterns of ACh and DA release with mating playback were similar to males. Estrus females, however, showed increased ACh, associated with vigilance, as well as increased DA, associated with reward-seeking. Experimental groups that showed increased ACh release also showed the largest increases in an aversive behavior. These neurochemical release patterns and several behavioral responses depended on a single prior experience with the mating and restraint behaviors. Our results support a model in which ACh and DA provide contextual information to sound analyzing BLA neurons that modulate their output to downstream brain regions controlling behavioral responses to social vocalizations.

**SIGNIFICANCE STATEMENT:** In social communication by sound, an animal interprets the meaning of vocalizations based on its prior experience, other sensory stimuli, and its internal state. The basolateral amygdala (BLA), a brain center of emotional expression, contributes to this analysis. We found that the modulatory neurochemicals acetylcholine and dopamine were released differentially into the BLA depending on the emotional content of the vocalizations, the sex and hormonal state of the animal, as well as its prior experience. Our results suggest that acetylcholine and dopamine provide context- and hormonal state-dependent information to sound-analyzing BLA neurons that modulates their output to downstream brain centers controlling behavioral responses to social vocalizations.
