## Supplementary material for "Emotional Vocalizations Alter Behaviors and Neurochemical Release into the Amygdala": DA raw concentration values

### Sheet: Dopamine
Animal#	Experience	Sex	Estrous	Context	DA_raw.pre	DA_raw.Stim1	DA_raw.Stim2	Unit	DA_norm.Stim1	DA_norm.Stim2	Unit
1266	EXP	female	estrus	mating	0.15166	0.272681	0.213677	ng/nl	1.79798	1.40893	%
1295	EXP	female	estrus	mating	0.131215	0.205994	0.185567	ng/nl	1.56989	1.41422	%
1305	EXP	female	estrus	mating	0.0926552	0.132568	0.159652	ng/nl	1.43077	1.72308	%
1312	EXP	female	estrus	mating	0.576868	0.412072	0.586942	ng/nl	0.714326	1.01746	%
1317	EXP	female	estrus	mating	0.255499	0.252752	0.239371	ng/nl	0.989247	0.936875	%
1319	EXP	female	estrus	mating	0.190505	0.270395	0.208148	ng/nl	1.41935	1.09261	%
1324	EXP	female	estrus	mating	0.188681	0.197108	0.187756	ng/nl	1.04466	0.995098	%
1351	EXP	female	estrus	mating	0.436642	0.419086	0.545803	ng/nl	0.959794	1.25	%
1270	EXP	male	N/A	mating	0.223248	0.207405	0.338473	ng/nl	0.929032	1.51613	%
1280	EXP	male	N/A	mating	0.187334	0.236627	0.206692	ng/nl	1.26313	1.10334	%
1282	EXP	male	N/A	mating	0.159875	0.165032	0.176112	ng/nl	1.03226	1.10156	%
1290	EXP	male	N/A	mating	0.133949	0.23045	0.258889	ng/nl	1.72043	1.93274	%
1316	EXP	male	N/A	mating	0.148248	0.172838	0.186301	ng/nl	1.16587	1.25668	%
1318	EXP	male	N/A	mating	0.258505	0.184861	0.24452	ng/nl	0.715116	0.9459	%
1340	EXP	male	N/A	mating	0.288434	0.301815	0.197108	ng/nl	1.04639	0.683374	%
1341	EXP	male	N/A	mating	0.445375	0.464952	0.481003	ng/nl	1.04396	1.08	%
1350	EXP	male	N/A	mating	0.182873	0.210347	0.310372	ng/nl	1.15023	1.6972	%
1265	EXP	female	non-estrus	mating	0.389854	0.474146	0.5805	ng/nl	1.21622	1.48902	%
1267	EXP	female	non-estrus	mating	0.308129	0.375588	0.566505	ng/nl	1.21893	1.83853	%
1271	EXP	female	non-estrus	mating	0.235787	0.273659	0.264646	ng/nl	1.16062	1.12239	%
1289	EXP	female	non-estrus	mating	0.149914	0.221232	0.303906	ng/nl	1.47573	2.0272	%
1326	EXP	female	non-estrus	mating	0.374057	0.404403	0.450493	ng/nl	1.08113	1.20434	%
1328	EXP	female	non-estrus	mating	0.234331	0.357198	0.464701	ng/nl	1.52433	1.9831	%
1358	EXP	female	non-estrus	mating	0.473648	0.566907	0.363952	ng/nl	1.19689	0.768402	%
1269	EXP	male	N/A	restraint	0.420888	0.422325	0.444545	ng/nl	1.00341	1.05621	%
1272	EXP	male	N/A	restraint	0.238698	0.220368	0.23142	ng/nl	0.923209	0.969512	%
1281	EXP	male	N/A	restraint	0.20035	0.155736	0.102041	ng/nl	0.777317	0.509312	%
1297	EXP	male	N/A	restraint	0.324511	0.22626	0.158023	ng/nl	0.697233	0.486957	%
1308	EXP	male	N/A	restraint	0.315428	0.297704	0.2	ng/nl	0.943808	0.634058	%
1333	EXP	male	N/A	restraint	0.297355	0.285461	0.325082	ng/nl	0.96	1.09324	%
1348	EXP	male	N/A	restraint	0.259	0.247	0.186	ng/nl	0.953668	0.718147	%
1360	INEXP	female	estrus	mating	0.213289	0.174657	0.209588	ng/nl	0.818875	0.98265	%
1364	INEXP	female	estrus	mating	1.11035	0.842756	0.627124	ng/nl	0.759002	0.564799	%
1366	INEXP	female	estrus	mating	0.243475	0.296293	0.417784	ng/nl	1.21693	1.71592	%
1379	INEXP	female	estrus	mating	0.205897	0.211065	0.259673	ng/nl	1.0251	1.26118	%
1402	INEXP	female	estrus	mating	0.0857842	0.109672	0.0809695	ng/nl	1.27846	0.943874	%
1403	INEXP	female	estrus	mating	0.0427991	0.0532813	0.0584421	ng/nl	1.24492	1.3655	%
1404	INEXP	female	estrus	mating	0.134685	0.123546	0.0943446	ng/nl	0.917297	0.700483	%
1357	INEXP	male	N/A	mating	0.350993	0.328577	0.401711	ng/nl	0.936136	1.1445	%
1359	INEXP	male	N/A	mating	0.141276	0.163128	0.164388	ng/nl	1.15467	1.16359	%
1369	INEXP	male	N/A	mating	0.275562	0.346098	0.270329	ng/nl	1.25597	0.981009	%
1380	INEXP	male	N/A	mating	0.153759	0.148564	0.155667	ng/nl	0.966209	1.01241	%
1383	INEXP	male	N/A	mating	0.108196	0.126053	0.138036	ng/nl	1.16504	1.27579	%
1391	INEXP	male	N/A	mating	0.178303	0.212262	0.235315	ng/nl	1.19045	1.31974	%
1409	INEXP	male	N/A	mating	0.167932	0.0990139	0.143086	ng/nl	0.589609	0.852052	%
1365	INEXP	male	N/A	restraint	0.0800511	0.0946849	0.0957254	ng/nl	1.18281	1.1958	%
1367	INEXP	male	N/A	restraint	0.293254	0.335378	0.270462	ng/nl	1.14364	0.92228	%
1368	INEXP	male	N/A	restraint	0.197788	0.171063	0.21425	ng/nl	0.864882	1.08323	%
1378	INEXP	male	N/A	restraint	0.0239494	0.0295884	0.0174018	ng/nl	1.23546	0.726606	%
1381	INEXP	male	N/A	restraint	0.0978845	0.0852822	0.0878224	ng/nl	0.871253	0.897204	%
1384	INEXP	male	N/A	restraint	0.111611	0.123806	0.1196	ng/nl	1.10927	1.07158	%
1390	INEXP	male	N/A	restraint	0.0633828	0.0779151	0.10578	ng/nl	1.22928	1.66891	%
