## Supplementary material for "Emotional Vocalizations Alter Behaviors and Neurochemical Release into the Amygdala": 5HIAA raw concentration values

### Sheet: 5HIAA
Animal#	Experience	Sex	Estrous	Context	5HIAA_raw.pre	5HIAA_raw.Stim1	5HIAA_raw.Stim2	Unit	5HIAA_norm.Stim1	5HIAA_norm.Stim2	Unit
1266	EXP	female	estrus	mating	28.2896	22.4188	26.8652	ng/nl	0.792473	0.949649	%
1295	EXP	female	estrus	mating	19.6514	29.4682	36.5864	ng/nl	1.49954	1.86177	%
1305	EXP	female	estrus	mating	25.7024	25.3351	29.5464	ng/nl	0.985708	1.14956	%
1312	EXP	female	estrus	mating	22.6236	27.9707	32.729	ng/nl	1.23635	1.44667	%
1317	EXP	female	estrus	mating	26.7028	23.8032	25.2211	ng/nl	0.89141	0.944509	%
1319	EXP	female	estrus	mating	68.0367	43.7059	35.6863	ng/nl	0.642387	0.524515	%
1324	EXP	female	estrus	mating	44.9693	18.4432	15.7978	ng/nl	0.410128	0.351302	%
1351	EXP	female	estrus	mating	40.4576	66.3229	47.8319	ng/nl	1.63932	1.18227	%
1270	EXP	male	N/A	mating	36.5058	39.6672	31.6515	ng/nl	1.0866	0.867027	%
1280	EXP	male	N/A	mating	25.025	26.6453	26.3301	ng/nl	1.06475	1.05215	%
1282	EXP	male	N/A	mating	16.6269	13.1962	21.1787	ng/nl	0.793665	1.27376	%
1290	EXP	male	N/A	mating	13.3479	31.745	35.5812	ng/nl	2.37828	2.66569	%
1316	EXP	male	N/A	mating	21.1672	13.7073	25.0415	ng/nl	0.647575	1.18304	%
1318	EXP	male	N/A	mating	28.6942	23.6594	31.2168	ng/nl	0.824535	1.08791	%
1340	EXP	male	N/A	mating	75.022	56.327	29.3044	ng/nl	0.750807	0.390611	%
1341	EXP	male	N/A	mating	32.72	52.1511	36.405	ng/nl	1.59386	1.11262	%
1350	EXP	male	N/A	mating	56.3632	45.4068	50.4777	ng/nl	0.80561	0.895579	%
1265	EXP	female	non-estrus	mating	22.4226	25.4312	28.5848	ng/nl	1.13418	1.27482	%
1267	EXP	female	non-estrus	mating	23.3688	30.0844	15.6721	ng/nl	1.28737	0.670644	%
1271	EXP	female	non-estrus	mating	50.9712	27.4226	24.1411	ng/nl	0.538003	0.473622	%
1289	EXP	female	non-estrus	mating	7.00891	17.9567	15.718	ng/nl	2.56198	2.24258	%
1326	EXP	female	non-estrus	mating	26.6363	21.963	48.3748	ng/nl	0.82455	1.81612	%
1328	EXP	female	non-estrus	mating	27.4337	34.3022	33.7172	ng/nl	1.25037	1.22904	%
1358	EXP	female	non-estrus	mating	40.1448	73.3891	95.5783	ng/nl	1.82811	2.38084	%
1269	EXP	male	N/A	restraint	24.4589	25.1079	12.8523	ng/nl	1.02653	0.525465	%
1272	EXP	male	N/A	restraint	32.4247	31.4352	34.3916	ng/nl	0.969484	1.06066	%
1281	EXP	male	N/A	restraint	35.3485	18.4942	31.9302	ng/nl	0.523195	0.903299	%
1297	EXP	male	N/A	restraint	18.3145	24.2791	17.1092	ng/nl	1.32568	0.934191	%
1308	EXP	male	N/A	restraint	34.2496	32.1993	38.5385	ng/nl	0.940138	1.12523	%
1333	EXP	male	N/A	restraint	37.267	43.7139	21.5234	ng/nl	1.17299	0.577544	%
1348	EXP	male	N/A	restraint	83.36	47.574	54.78	ng/nl	0.570705	0.65715	%
1360	INEXP	female	estrus	mating	39.6732	36.1872	52.6516	ng/nl	0.912131	1.32713	%
1364	INEXP	female	estrus	mating	35.0313	24.2315	30.577	ng/nl	0.691711	0.872849	%
1366	INEXP	female	estrus	mating	83.5589	64.7331	69.6793	ng/nl	0.7747	0.833894	%
1379	INEXP	female	estrus	mating	34.8161	39.0588	34.3475	ng/nl	1.12186	0.986539	%
1402	INEXP	female	estrus	mating	26.3806	37.7073	28.0538	ng/nl	1.42935	1.06343	%
1403	INEXP	female	estrus	mating	69.997	60.1999	48.7607	ng/nl	0.860035	0.696611	%
1404	INEXP	female	estrus	mating	44.2395	51.6264	31.0731	ng/nl	1.16697	0.702382	%
1357	INEXP	male	N/A	mating	55.4222	135.394	87.19	ng/nl	2.44295	1.5732	%
1359	INEXP	male	N/A	mating	70.0463	44.4113	55.586	ng/nl	0.634028	0.793561	%
1369	INEXP	male	N/A	mating	39.3517	47.0761	42.8174	ng/nl	1.19629	1.08807	%
1380	INEXP	male	N/A	mating	26.312	22.1132	20.0585	ng/nl	0.840424	0.762333	%
1383	INEXP	male	N/A	mating	19.4456	21.6262	19.9274	ng/nl	1.11214	1.02478	%
1391	INEXP	male	N/A	mating	27.0597	28.0403	28.6951	ng/nl	1.03624	1.06043	%
1409	INEXP	male	N/A	mating	44.1932	43.5317	38.917	ng/nl	0.98503	0.88061	%
1365	INEXP	male	N/A	restraint	57.5274	43.201	54.6885	ng/nl	0.750963	0.95065	%
1367	INEXP	male	N/A	restraint	62.501	51.9223	56.0913	ng/nl	0.830744	0.897446	%
1368	INEXP	male	N/A	restraint	25.5132	27.0682	31.1766	ng/nl	1.06095	1.22198	%
1378	INEXP	male	N/A	restraint	19.2719	20.5923	12.5287	ng/nl	1.06852	0.650104	%
1381	INEXP	male	N/A	restraint	25.5467	12.1572	20.3628	ng/nl	0.475881	0.797081	%
1384	INEXP	male	N/A	restraint	15.5751	17.7464	17.5668	ng/nl	1.13941	1.12788	%
1390	INEXP	male	N/A	restraint	25.2777	7.78924	26.6701	ng/nl	0.308146	1.05508	%
