## Supplementary material for "Emotional Vocalizations Alter Behaviors and Neurochemical Release into the Amygdala": Ach raw concentration values

### Sheet: Acetylcholine
Animal#	Experience	Sex	Estrous	Context	Ach_Raw.pre	Ach_Raw.Stim1	Ach_Raw.Stim2	Unit	Ach_Norm.Stim1	Ach_Norm.Stim2	Unit
1266	EXP	female	estrus	mating	2.16935	2.48055	2.80839	ng/nl	1.14345	1.29457	%
1295	EXP	female	estrus	mating	0.486702	0.7852	0.741963	ng/nl	1.61331	1.52447	%
1305	EXP	female	estrus	mating	0.895959	1.13979	1.39965	ng/nl	1.27214	1.56219	%
1312	EXP	female	estrus	mating	1.73759	1.76634	1.81724	ng/nl	1.01655	1.04584	%
1317	EXP	female	estrus	mating	1.32012	1.47658	1.47324	ng/nl	1.11852	1.11599	%
1319	EXP	female	estrus	mating	0.830791	1.46356	1.07838	ng/nl	1.76165	1.29802	%
1324	EXP	female	estrus	mating	0.756175	1.0338	0.963958	ng/nl	1.36715	1.27478	%
1351	EXP	female	estrus	mating	2.22841	2.3525	2.06462	ng/nl	1.05569	0.926499	%
1270	EXP	male	N/A	mating	1.78054	1.17947	0.905292	ng/nl	0.662423	0.508436	%
1280	EXP	male	N/A	mating	1.30593	0.815753	1.56969	ng/nl	0.624654	1.20197	%
1282	EXP	male	N/A	mating	0.944192	0.489445	0.613448	ng/nl	0.518375	0.649708	%
1290	EXP	male	N/A	mating	0.795075	0.613542	0.921243	ng/nl	0.771678	1.15869	%
1316	EXP	male	N/A	mating	1.08845	0.911775	0.918097	ng/nl	0.837679	0.843487	%
1318	EXP	male	N/A	mating	1.0529	1.06643	0.882063	ng/nl	1.01285	0.83775	%
1340	EXP	male	N/A	mating	1.15869	0.974649	1.10995	ng/nl	0.841163	0.957932	%
1341	EXP	male	N/A	mating	1.3636	1.23887	1.04043	ng/nl	0.90853	0.762997	%
1350	EXP	male	N/A	mating	1.77775	2.13625	1.08015	ng/nl	1.20166	0.607597	%
1265	EXP	female	non-estrus	mating	1.72366	1.46306	1.36458	ng/nl	0.848811	0.791676	%
1267	EXP	female	non-estrus	mating	3.84237	4.82606	1.61505	ng/nl	1.25601	0.420326	%
1271	EXP	female	non-estrus	mating	2.06462	1.8551	0.215054	ng/nl	0.898517	0.104161	%
1289	EXP	female	non-estrus	mating	0.783789	0.695343	0.51305	ng/nl	0.887156	0.654576	%
1326	EXP	female	non-estrus	mating	1.75015	1.57697	1.72755	ng/nl	0.901051	0.98709	%
1328	EXP	female	non-estrus	mating	1.17033	1.09979	0.940874	ng/nl	0.939726	0.803937	%
1358	EXP	female	non-estrus	mating	1.59992	1.36675	1.24218	ng/nl	0.854258	0.776399	%
1269	EXP	male	N/A	restraint	1.30385	2.46006	1.7744	ng/nl	1.88677	1.36089	%
1272	EXP	male	N/A	restraint	1.4324	1.51473	1.36688	ng/nl	1.05748	0.954261	%
1281	EXP	male	N/A	restraint	0.915396	0.823099	1.09322	ng/nl	0.899173	1.19426	%
1297	EXP	male	N/A	restraint	0.486702	0.550941	0.591494	ng/nl	1.13199	1.21531	%
1308	EXP	male	N/A	restraint	0.869633	1.00749	1.16472	ng/nl	1.15852	1.33932	%
1333	EXP	male	N/A	restraint	1.14865	1.54351	1.69262	ng/nl	1.34376	1.47357	%
1348	EXP	male	N/A	restraint	0.885	1.11	1.11	ng/nl	1.25424	1.25424	%
1360	INEXP	female	estrus	mating	0.894757	0.970509	0.846029	ng/nl	1.08466	0.945541	%
1364	INEXP	female	estrus	mating	1.14312	1.33176	1.68883	ng/nl	1.16502	1.47738	%
1366	INEXP	female	estrus	mating	1.10025	2.04594	1.38958	ng/nl	1.85952	1.26297	%
1379	INEXP	female	estrus	mating	0.780948	0.695953	0.896922	ng/nl	0.891165	1.1485	%
1402	INEXP	female	estrus	mating	0.678891	0.561541	0.61749	ng/nl	0.827144	0.909557	%
1403	INEXP	female	estrus	mating	0.869359	0.725493	0.89973	ng/nl	0.834515	1.03494	%
1404	INEXP	female	estrus	mating	0.731311	0.897448	0.742934	ng/nl	1.22718	1.01589	%
1357	INEXP	male	N/A	mating	1.31069	1.13192	1.41602	ng/nl	0.863608	1.08036	%
1359	INEXP	male	N/A	mating	1.18482	1.41008	0.917236	ng/nl	1.19012	0.774158	%
1369	INEXP	male	N/A	mating	0.932399	1.01524	1.06241	ng/nl	1.08884	1.13943	%
1380	INEXP	male	N/A	mating	1.06072	1.03467	0.746454	ng/nl	0.975435	0.703721	%
1383	INEXP	male	N/A	mating	0.472122	0.576716	0.720047	ng/nl	1.22154	1.52513	%
1391	INEXP	male	N/A	mating	0.832151	0.867786	0.74139	ng/nl	1.04282	0.890932	%
1409	INEXP	male	N/A	mating	0.763491	0.983537	1.00354	ng/nl	1.28821	1.31441	%
1365	INEXP	male	N/A	restraint	0.960682	1.09349	1.42012	ng/nl	1.13824	1.47824	%
1367	INEXP	male	N/A	restraint	1.58085	0.974213	1.36883	ng/nl	0.616258	0.865878	%
1368	INEXP	male	N/A	restraint	0.803471	0.731418	0.751515	ng/nl	0.910323	0.935336	%
1378	INEXP	male	N/A	restraint	0.61224	0.64674	0.47227	ng/nl	1.05635	0.77138	%
1381	INEXP	male	N/A	restraint	0.523946	0.50175	0.408672	ng/nl	0.957636	0.779989	%
1384	INEXP	male	N/A	restraint	0.693051	0.681967	0.833854	ng/nl	0.984008	1.20317	%
1390	INEXP	male	N/A	restraint	0.606316	0.652587	0.568273	ng/nl	1.07631	0.937255	%
